# A custom genotyping array reveals population-level heterogeneity for the genetic risks of prostate cancer and other cancers in Africa

**DOI:** 10.1101/702910

**Authors:** Maxine Harlemon, Olabode Ajayi, Paidamoyo Kachambwa, Michelle S. Kim, Corinne N. Simonti, Melanie H. Quiver, Desiree C. Petersen, Anuradha Mittal, Pedro Fernandez, Ann W. Hsing, Shakuntala Baichoo, Ilir Agalliu, Mohamed Jalloh, Serigne M. Gueye, Nana Yaa Snyper, Ben Adusei, James E. Mensah, Afua O.D. Abrahams, Akindele O. Adebiyi, Akin Orunmuyi, Oseremen I. Aisuodionoe-Shadrach, Maxwell M. Nwegbu, Maureen Joffe, Wenlong C. Chen, Hayley Irusen, Alfred I. Neugut, Yuri Quintana, Moleboheng Seutloali, Mayowa Fadipe, Christopher Warren, Marcos H. Woehrmann, Peng Zhang, Chrissie Ongaco, Michelle Mawhinney, Jo McBride, Caroline Andrews, Marcia Adams, Elizabeth Pugh, Timothy R. Rebbeck, Lindsay Petersen, Joseph Lachance

**Author notes:** **Corresponding author**, Joseph Lachance, 950 Atlantic Dr. Atlanta, GA 30332.

## Abstract

Although prostate cancer is the leading cause of cancer mortality for African men, the vast majority of known disease associations have been detected in European study cohorts. Furthermore, most genome-wide association studies have used genotyping arrays that are hindered by SNP ascertainment bias. To overcome these disparities in genomic medicine, the <u>M</u>en of <u>A</u>frican <u>D</u>escent and <u>Ca</u>rcinoma of the <u>P</u>rostate (MADCaP) Network has developed a genotyping array that is optimized for African populations. The MADCaP Array contains more than 1.5 million markers and an imputation backbone that successfully tags over 94% of common genetic variants in African populations. This array also has a high density of markers in genomic regions associated with cancer susceptibility, including 8q24. We assessed the effectiveness of the MADCaP Array by genotyping 399 prostate cancer cases and 403 controls from seven urban study sites in sub-Saharan Africa. We find that samples from Ghana and Nigeria cluster together, while samples from Senegal and South Africa yield distinct ancestry clusters. Using the MADCaP array, we identified cancer-associated loci that have large allele frequency differences across African populations. Polygenic risk scores were also generated for each genome in the MADCaP pilot dataset, and we found that predicted risks of CaP are lower in Senegal and higher in Nigeria.

**Significance:** We have developed an Africa-specific genotyping array which enables investigators to identify novel disease associations and to fine-map genetic loci that are associated with prostate and other cancers.
