## Supplemental Table 2 for "A custom genotyping array reveals population-level heterogeneity for the genetic risks of prostate cancer and other cancers in Africa"

Is_marker_in_PRS	chr	pos_hg38	MADCaP_rsID	MADCaP_risk_allele	Schumacher_rsID	Schumacher_risk_allele	Schumacher_OR	r_squared	Adjusted_Beta	MADCaP_Allele1	MADCaP_Allele2	MILITARY_A1freq	KBTH_A1freq	UCH_A1freq	HOGGY_A1freq	SU_A1freq	WITS_A1freq	UATH_A1freq	PBS_SENEGAL	PBS_S_AFRICA	PBS_GHANA_NIGERIA
Used_proxy	1	88210715	rs12139208	T	rs56391074	AT	1.04812	1	0.047	C	T	0.154	0.176	0.125	0.265	0.216	0.221	0.164	0.0253	0.0000	0.0361
Used_identical	1	150658287	rs17599629	G	rs17599629	G	1.06716	1	0.065	G	A	0.000	0.023	0.054	0.022	0.018	0.012	0.053	0.0000	0.0014	0.0032
Used_proxy	1	153899900	rs11264680	C	rs34579442	C	1.06823	0.5339	0.066	C	T	0.104	0.108	0.100	0.101	0.150	0.149	0.131	0.0001	0.0081	0.0000
Used_identical	1	154834183	rs1218582	G	rs1218582	G	1.04707	1	0.046	A	G	0.373	0.275	0.232	0.396	0.305	0.281	0.252	0.0339	0.0000	0.0082
Used_identical	1	204518842	rs4245739	A	rs4245739	A	1.09636	1	0.092	C	A	0.203	0.207	0.188	0.348	0.203	0.197	0.204	0.0771	0.0000	0.0128
Used_identical	2	8597123	rs62106670	T	rs62106670	T	1.05338	1	0.052	T	C	0.093	0.081	0.071	0.122	0.091	0.094	0.053	0.0102	0.0000	0.0090
Used_proxy	2	10710730	rs10454738	G	rs9287719	C	1.06823	1	0.066	T	C	0.000	0.000	0.000	0.000	0.000	0.000	0.000	0.0000	0.0000	0.0000
Used_identical	2	20878153	rs9306895	C	rs9306895	C	1.08004	1	0.077	C	T	0.064	0.054	0.049	0.083	0.117	0.107	0.049	0.0000	0.0094	0.0158
Used_identical	2	43553949	rs1465618	T	rs1465618	T	1.08654	1	0.083	T	C	0.038	0.099	0.071	0.074	0.063	0.053	0.084	0.0000	0.0011	0.0000
Used_identical	2	63131731	rs721048	A	rs721048	A	1.10186	1	0.097	A	G	0.000	0.000	0.000	0.017	0.014	0.004	0.013	0.0107	0.0000	0.0115
Used_identical	2	66652885	rs74702681	T	rs74702681	T	1.17234	1	0.159	T	C	0.000	0.000	0.000	0.000	0.000	0.000	0.000	0.0000	0.0000	0.0000
Used_identical	2	85794297	rs10187424	T	rs10187424	T	1.07681	1	0.074	T	C	0.318	0.293	0.308	0.330	0.333	0.332	0.270	0.0000	0.0000	0.0031
Used_proxy	2	111893096	rs13429049	C	rs11691517	T	1.06609	0.9659	0.064	T	C	0.169	0.167	0.125	0.211	0.072	0.102	0.156	0.0334	0.0385	0.0000
Used_identical	2	173311553	rs12621278	A	rs12621278	A	1.27379	1	0.242	G	A	0.000	0.000	0.000	0.000	0.000	0.004	0.000	0.0000	0.0000	0.0000
Used_identical	2	174234547	rs34925593	C	rs34925593	C	1.04812	1	0.047	C	T	0.186	0.131	0.153	0.148	0.177	0.152	0.152	0.0000	0.0000	0.0000
Used_identical	2	202123479	rs59308963	T	rs59308963	T	1.05232	1	0.051	ATTCTGTC	T	0.282	0.223	0.183	0.161	0.203	0.238	0.181	0.0118	0.0000	0.0008
Used_identical	2	238443226	rs2292884	G	rs2292884	G	1.0629	1	0.061	A	G	0.386	0.342	0.357	0.339	0.523	0.480	0.381	0.0081	0.0474	0.0000
Used_identical	2	242382864	rs3771570	T	rs3771570	T	1.08763	1	0.084	T	C	0.000	0.000	0.000	0.013	0.014	0.000	0.000	0.0187	0.0000	0.0280
Used_identical	3	87110674	rs2660753	T	rs2660753	T	1.1275	1	0.12	C	T	0.390	0.369	0.464	0.374	0.333	0.381	0.473	0.0000	0.0002	0.0081
Used_identical	3	106962521	rs1283104	G	rs1283104	G	1.04812	1	0.047	C	G	0.534	0.500	0.550	0.588	0.383	0.438	0.407	0.0374	0.0298	0.0000
Used_proxy	3	113275624	rs7630708	C	rs7611694	A	1.08654	0.5128	0.083	G	C	0.449	0.464	0.509	0.396	0.532	0.542	0.455	0.0000	0.0000	0.0000
Used_identical	3	128038373	rs10934853	A	rs10934853	A	1.10407	1	0.099	C	A	0.174	0.176	0.223	0.217	0.153	0.152	0.168	0.0067	0.0067	0.0000
Used_identical	3	141102833	rs6763931	A	rs6763931	A	1.04394	1	0.043	G	A	0.106	0.126	0.094	0.145	0.063	0.098	0.093	0.0146	0.0066	0.0000
Used_proxy	3	152004202	rs115107088	G	rs182314334	T	1.09308	1	0.089	A	G	0.000	0.000	0.000	0.000	0.005	0.004	0.000	0.0000	0.0029	0.0025
Used_identical	3	169093100	rs142436749	G	rs142436749	G	1.24732	1	0.221	G	A	0.000	0.000	0.000	0.000	0.000	0.000	0.000	0.0000	0.0000	0.0000
Used_proxy	3	170130102	rs62293481	G	rs10936632	A	1.10186	0.5967	0.097	G	C	0.158	0.158	0.185	0.165	0.198	0.153	0.181	0.0000	0.0000	0.0000
Used_identical	4	73855253	rs10009409	T	rs10009409	T	1.0576	1	0.056	T	C	0.318	0.302	0.388	0.430	0.374	0.418	0.381	0.0077	0.0000	0.0128
Used_identical	4	74349158	rs1894292	G	rs1894292	G	1.06396	1	0.062	A	G	0.208	0.282	0.317	0.307	0.273	0.340	0.283	0.0000	0.0000	0.0039
Used_identical	4	95514609	rs12500426	A	rs12500426	A	1.07144	1	0.069	A	C	0.398	0.356	0.366	0.348	0.396	0.328	0.385	0.0000	0.0000	0.0010
Used_identical	4	95562877	rs17021918	C	rs17021918	C	1.08872	1	0.085	T	C	0.209	0.195	0.207	0.154	0.239	0.231	0.203	0.0138	0.0057	0.0000
Used_identical	4	106061534	rs7679673	C	rs7679673	C	1.1275	1	0.12	C	A	0.373	0.423	0.379	0.291	0.248	0.291	0.363	0.0000	0.0011	0.0292
Used_identical	5	1280028	rs2242652	G	rs2242652	G	1.17351	1	0.16	A	G	0.102	0.091	0.121	0.139	0.153	0.160	0.106	0.0000	0.0020	0.0103
Used_identical	5	1895829	rs12653946	T	rs12653946	T	1.0822	1	0.079	T	C	0.403	0.409	0.477	0.461	0.486	0.454	0.416	0.0000	0.0000	0.0035
Used_identical	5	44365545	rs2121875	C	rs2121875	C	1.04917	1	0.048	A	C	0.178	0.198	0.214	0.230	0.162	0.160	0.217	0.0059	0.0090	0.0000
Used_identical	5	133836209	rs10793821	A	rs10793821	T	1.05443	1	0.053	A	C	0.000	0.000	0.000	0.000	0.000	0.000	0.000	0.0000	0.0000	0.0000
Used_identical	5	169172133	rs76551843	A	rs76551843	A	1.31128	1	0.271	G	A	0.000	0.000	0.000	0.000	0.000	0.000	0.000	0.0000	0.0000	0.0000
Used_proxy	5	177968915	rs4976789	G	rs4976790	T	1.07681	0.5737	0.074	NA	NA	0.000	0.000	0.000	0.000	0.000	0.000	0.000	0.0000	0.0000	0.0000
Used_identical	6	11219030	rs4713266	C	rs4713266	C	1.05232	1	0.051	T	C	0.148	0.144	0.188	0.178	0.171	0.209	0.146	0.0000	0.0002	0.0029
Used_identical	6	30073776	rs7767188	A	rs7767188	A	1.05548	1	0.054	A	G	0.102	0.104	0.125	0.117	0.104	0.102	0.111	0.0000	0.0000	0.0000
Used_identical	6	30601232	rs12665339	G	rs12665339	G	1.06396	1	0.062	G	A	0.000	0.000	0.000	0.000	0.000	0.000	0.000	0.0000	0.0000	0.0000
Used_identical	6	32192331	rs3096702	A	rs3096702	A	1.0576	1	0.056	A	G	0.153	0.158	0.107	0.096	0.090	0.102	0.106	0.0000	0.0000	0.0071
Used_identical	6	32400939	rs3129859	G	rs3129859	G	1.06184	1	0.06	C	G	0.195	0.176	0.205	0.304	0.212	0.238	0.119	0.0426	0.0000	0.0350
Used_identical	6	32988695	rs9296068	T	rs9296068	T	1.04917	1	0.048	T	G	0.267	0.275	0.362	0.378	0.527	0.541	0.438	0.0000	0.0688	0.0211
Used_identical	6	34793124	rs9469899	A	rs9469899	A	1.04917	1	0.048	A	G	0.000	0.000	0.000	0.000	0.000	0.000	0.000	0.0000	0.0000	0.0000
Used_identical	6	41536427	rs1983891	T	rs1983891	T	1.08546	1	0.082	C	T	0.409	0.468	0.509	0.430	0.374	0.393	0.478	0.0000	0.0069	0.0065
Used_identical	6	43694598	rs4711748	T	rs4711748	T	1.05338	1	0.052	C	T	0.403	0.383	0.308	0.383	0.365	0.348	0.279	0.0011	0.0000	0.0014
Used_identical	6	76495882	rs9443189	A	rs9443189	A	1.06609	1	0.064	G	A	0.000	0.000	0.000	0.000	0.000	0.000	0.000	0.0000	0.0000	0.0000
Used_identical	6	109285189	rs2273669	G	rs2273669	G	1.07144	1	0.069	G	A	0.360	0.338	0.353	0.283	0.482	0.467	0.332	0.0280	0.0537	0.0000
Used_identical	6	117210052	rs339331	T	rs339331	T	1.08763	1	0.084	C	T	0.199	0.207	0.246	0.143	0.212	0.217	0.204	0.0189	0.0000	0.0021
Used_identical	6	153441079	rs1933488	A	rs1933488	A	1.07896	1	0.076	G	A	0.377	0.455	0.438	0.439	0.568	0.496	0.500	0.0000	0.0170	0.0000
Used_identical	6	160833664	rs9364554	T	rs9364554	T	1.1096	1	0.104	T	C	0.013	0.005	0.000	0.009	0.014	0.008	0.018	0.0000	0.0000	0.0000
Used_proxy	7	1944537	rs11761270	T	rs527510716	C	1.06078	0.6841	0.059	NA	NA	0.000	0.000	0.000	0.000	0.000	0.000	0.000	0.0000	0.0000	0.0000
Used_identical	7	20994491	rs12155172	A	rs12155172	A	1.09746	1	0.093	A	G	0.136	0.104	0.081	0.178	0.127	0.078	0.119	0.0290	0.0000	0.0009
Used_identical	7	27976563	rs10486567	G	rs10486567	G	1.14339	1	0.134	A	G	0.233	0.243	0.321	0.183	0.171	0.238	0.292	0.0085	0.0000	0.0212
Used_identical	7	40875192	rs17621345	A	rs17621345	A	1.07466	1	0.072	C	A	0.106	0.105	0.104	0.061	0.099	0.050	0.111	0.0038	0.0000	0.0112
Used_identical	7	47437244	rs56232506	A	rs56232506	A	1.05548	1	0.054	A	G	0.000	0.000	0.000	0.000	0.000	0.000	0.000	0.0000	0.0000	0.0000
Used_identical	7	97816327	rs6465657	C	rs6465657	C	1.10628	1	0.101	T	C	0.004	0.014	0.009	0.070	0.018	0.045	0.013	0.0610	0.0000	0.0603
Used_identical	8	23438975	rs2928679	A	rs2928679	A	1.05443	1	0.053	A	G	0.242	0.216	0.143	0.283	0.324	0.291	0.192	0.0000	0.0018	0.0327
Used_identical	8	23526463	rs1512268	T	rs1512268	T	1.13655	1	0.128	C	T	0.288	0.306	0.339	0.335	0.329	0.303	0.354	0.0000	0.0000	0.0000
Used_identical	8	25892142	rs11135910	T	rs11135910	T	1.08112	1	0.078	T	C	0.076	0.059	0.112	0.104	0.140	0.090	0.102	0.0000	0.0001	0.0029
Used_identical	8	127924659	rs12543663	C	rs12543663	C	1.11739	1	0.111	C	A	0.072	0.095	0.085	0.057	0.162	0.135	0.143	0.0219	0.0202	0.0000
Used_identical	8	128011937	rs10086908	T	rs10086908	T	1.13428	1	0.126	C	T	0.153	0.203	0.214	0.243	0.221	0.217	0.205	0.0037	0.0000	0.0057
Used_identical	8	128104117	rs183373024	G	rs183373024	G	2.90955	1	1.068	G	A	0.000	0.000	0.000	0.000	0.000	0.000	0.000	0.0000	0.0000	0.0000
Used_identical	8	128124916	rs16901979	A	rs16901979	A	1.56049	1	0.445	A	C	0.479	0.477	0.549	0.509	0.387	0.418	0.611	0.0000	0.0285	0.0048
Used_identical	8	128335673	rs620861	G	rs620861	G	1.14912	1	0.139	A	G	0.289	0.344	0.268	0.342	0.345	0.316	0.330	0.0000	0.0000	0.0020
Used_identical	8	128413305	rs6983267	G	rs6983267	G	1.2214	1	0.2	T	G	0.008	0.018	0.013	0.030	0.023	0.012	0.031	0.0034	0.0000	0.0003
Used_identical	8	128485038	rs1447295	A	rs1447295	A	1.41199	1	0.345	A	C	0.352	0.405	0.464	0.309	0.378	0.430	0.420	0.0256	0.0000	0.0046
Used_identical	9	19055965	rs1048169	C	rs1048169	C	1.0629	1	0.061	T	C	0.263	0.300	0.221	0.336	0.314	0.328	0.219	0.0056	0.0000	0.0205
Used_identical	9	22041998	rs17694493	G	rs17694493	G	1.07573	1	0.073	G	C	0.114	0.149	0.138	0.048	0.113	0.172	0.122	0.0493	0.0000	0.0000
Used_identical	9	34049779	rs10122495	T	rs10122495	T	1.05127	1	0.05	T	A	0.244	0.234	0.236	0.243	0.241	0.250	0.261	0.0000	0.0000	0.0000
Used_identical	9	132576060	rs1182	A	rs1182	A	1.05971	1	0.058	A	C	0.021	0.005	0.022	0.004	0.032	0.012	0.027	0.0082	0.0000	0.0000
Used_proxy	10	854691	rs61831436	A	rs141536087	GCGCA	1.08437	0.4882	0.081	NA	NA	0.000	0.000	0.000	0.000	0.000	0.000	0.000	0.0000	0.0000	0.0000
Used_identical	10	46082985	rs76934034	T	rs76934034	T	1.12187	1	0.115	C	T	0.000	0.000	0.000	0.000	0.000	0.000	0.000	0.0000	0.0000	0.0000
Used_identical	10	51549496	rs10993994	A	rs10993994	T	1.23121	1	0.208	G	A	0.335	0.342	0.286	0.374	0.338	0.303	0.305	0.0072	0.0000	0.0014
Used_proxy	10	90195149	rs1935582	T	rs1935581	C	1.04917	1	0.048	NA	NA	0.000	0.000	0.000	0.000	0.000	0.000	0.000	0.0000	0.0000	0.0000
Used_identical	10	104414221	rs3850699	A	rs3850699	A	1.07251	1	0.07	G	A	0.419	0.377	0.406	0.395	0.369	0.351	0.429	0.0000	0.0028	0.0010
Used_proxy	10	114712154	rs10885396	T	rs7094871	G	1.04498	0.9913	0.044	NA	NA	0.000	0.000	0.000	0.000	0.000	0.000	0.000	0.0000	0.0000	0.0000
Used_identical	10	126696872	rs4962416	C	rs4962416	C	1.06078	1	0.059	C	T	0.085	0.113	0.161	0.157	0.221	0.234	0.150	0.0000	0.0256	0.0146
Used_proxy	11	2233574	rs10840603	A	rs7127900	A	1.1853	1	0.17	NA	NA	0.000	0.000	0.000	0.000	0.000	0.000	0.000	0.0000	0.0000	0.0000
Used_identical	11	7547587	rs61890184	A	rs61890184	A	1.07358	1	0.071	A	G	0.153	0.158	0.129	0.165	0.221	0.221	0.205	0.0000	0.0110	0.0008
Used_proxy	11	47421962	rs4752999	C	rs547171081	CGG	1.04812	0.4318	0.047	NA	NA	0.000	0.000	0.000	0.000	0.000	0.000	0.000	0.0000	0.0000	0.0000
Used_proxy	11	61908440	rs1047739	T	rs2277283	C	1.0576	0.7548	0.056	NA	NA	0.000	0.000	0.000	0.000	0.000	0.000	0.000	0.0000	0.0000	0.0000
Used_identical	11	66951965	rs12785905	C	rs12785905	C	1.123	1	0.116	C	G	0.000	0.000	0.000	0.000	0.000	0.000	0.000	0.0000	0.0000	0.0000
Used_identical	11	68994497	rs7931342	G	rs7931342	G	1.17	1	0.157	T	G	0.161	0.131	0.147	0.117	0.117	0.115	0.164	0.0000	0.0000	0.0058
Used_identical	11	76260543	rs11290954	C	rs11290954	AC	1.0629	1	0.061	A	C	0.000	0.000	0.000	0.000	0.000	0.000	0.000	0.0000	0.0000	0.0000
Used_identical	11	102401661	rs11568818	T	rs11568818	T	1.07681	1	0.074	C	T	0.381	0.464	0.460	0.465	0.455	0.504	0.447	0.0000	0.0001	0.0025
Used_identical	11	108143456	rs1800057	G	rs1800057	G	1.16183	1	0.15	G	C	0.000	0.005	0.000	0.000	0.000	0.004	0.000	0.0000	0.0000	0.0000
Used_identical	11	113807181	rs11214775	G	rs11214775	G	1.07358	1	0.071	A	G	0.343	0.284	0.308	0.364	0.200	0.221	0.225	0.0323	0.0322	0.0000
Used_identical	11	125054793	rs138466039	T	rs138466039	T	1.32445	1	0.281	T	C	0.000	0.000	0.000	0.000	0.000	0.000	0.000	0.0000	0.0000	0.0000
Used_identical	11	134266372	rs878987	G	rs878987	G	1.06609	1	0.064	G	A	0.195	0.194	0.165	0.278	0.288	0.234	0.226	0.0075	0.0000	0.0219
Used_identical	12	14416918	rs10845938	G	rs10845938	G	1.05866	1	0.057	G	A	0.411	0.293	0.459	0.342	0.277	0.348	0.447	0.0000	0.0032	0.0137
Used_identical	12	48419618	rs80130819	A	rs80130819	A	1.10076	1	0.096	C	A	0.000	0.000	0.000	0.000	0.000	0.004	0.000	0.0000	0.0000	0.0000
Used_identical	12	49676010	rs10875943	C	rs10875943	C	1.07144	1	0.069	T	C	0.297	0.270	0.259	0.287	0.293	0.344	0.319	0.0000	0.0018	0.0000
Used_identical	12	53273904	rs902774	A	rs902774	A	1.13428	1	0.126	A	G	0.125	0.082	0.071	0.048	0.014	0.045	0.071	0.0000	0.0077	0.0197
Used_identical	12	65012824	rs7968403	T	rs7968403	T	1.06078	1	0.059	C	T	0.114	0.123	0.116	0.126	0.144	0.142	0.129	0.0000	0.0007	0.0001
Used_proxy	12	90160530	rs7303102	G	rs5799921	GA	1.0629	0.9721	0.061	NA	NA	0.000	0.000	0.000	0.000	0.000	0.000	0.000	0.0000	0.0000	0.0000
Used_identical	12	114685571	rs1270884	A	rs1270884	A	1.07251	1	0.07	A	G	0.131	0.113	0.116	0.226	0.108	0.066	0.159	0.0682	0.0245	0.0000
Used_identical	12	133067989	rs7295014	G	rs7295014	G	1.05338	1	0.052	A	G	0.000	0.000	0.000	0.000	0.000	0.000	0.000	0.0000	0.0000	0.0000
Used_proxy	14	23305649	rs17122934	A	rs1004030	T	1.04707	0.6571	0.046	NA	NA	0.000	0.000	0.000	0.000	0.000	0.000	0.000	0.0000	0.0000	0.0000
Used_proxy	14	37138294	rs11625262	C	rs11629412	C	1.05866	0.6206	0.057	NA	NA	0.000	0.000	0.000	0.000	0.000	0.000	0.000	0.0000	0.0000	0.0000
Used_identical	14	53372330	rs8008270	C	rs8008270	C	1.08654	1	0.083	T	C	0.263	0.324	0.320	0.270	0.338	0.311	0.283	0.0022	0.0024	0.0000
Used_identical	14	69126744	rs7141529	C	rs7141529	C	1.05232	1	0.051	T	C	0.381	0.414	0.460	0.500	0.468	0.434	0.416	0.0101	0.0000	0.0087
Used_identical	14	71092256	rs8014671	G	rs8014671	G	1.04812	1	0.047	G	A	0.397	0.405	0.429	0.417	0.365	0.393	0.363	0.0000	0.0004	0.0000
Used_proxy	15	40922915	rs4420508	G	rs4924487	C	1.06396	0.8816	0.062	NA	NA	0.000	0.000	0.000	0.000	0.000	0.000	0.000	0.0000	0.0000	0.0000
Used_identical	15	56385868	rs33984059	A	rs33984059	A	1.19244	1	0.176	G	A	0.000	0.000	0.000	0.000	0.000	0.000	0.000	0.0000	0.0000	0.0000
Used_identical	16	57654576	rs11863709	C	rs11863709	C	1.15951	1	0.148	T	C	0.030	0.023	0.022	0.026	0.023	0.033	0.031	0.0000	0.0000	0.0000
Used_identical	17	618965	rs684232	C	rs684232	C	1.08654	1	0.083	T	C	0.233	0.239	0.277	0.296	0.455	0.430	0.292	0.0000	0.0637	0.0189
Used_identical	17	7803118	rs28441558	C	rs28441558	C	1.163	1	0.151	C	T	0.021	0.041	0.049	0.039	0.117	0.152	0.035	0.0000	0.0683	0.0131
Used_identical	17	30098749	rs142444269	C	rs142444269	C	1.0693	1	0.067	T	C	0.000	0.000	0.000	0.000	0.000	0.000	0.000	0.0000	0.0000	0.0000
Used_identical	17	36074979	rs11649743	G	rs11649743	G	1.12975	1	0.122	A	G	0.038	0.032	0.040	0.057	0.162	0.094	0.027	0.0000	0.0473	0.0284
Used_identical	17	36098040	rs4430796	A	rs4430796	A	1.21774	1	0.197	A	G	0.335	0.286	0.308	0.226	0.207	0.250	0.259	0.0010	0.0000	0.0158
Used_identical	17	46805705	rs138213197	T	rs138213197	T	3.84972	1	1.348	T	C	0.000	0.000	0.000	0.000	0.000	0.000	0.000	0.0000	0.0000	0.0000
Used_identical	17	47345186	rs11650494	A	rs11650494	A	1.10407	1	0.099	A	G	0.326	0.311	0.286	0.248	0.135	0.184	0.279	0.0000	0.0362	0.0195
Used_identical	17	56456120	rs2680708	G	rs2680708	G	1.04707	1	0.046	G	A	0.280	0.284	0.330	0.183	0.387	0.373	0.239	0.0562	0.0415	0.0000
Used_identical	17	69108753	rs1859962	G	rs1859962	G	1.17468	1	0.161	G	T	0.199	0.221	0.257	0.217	0.216	0.184	0.281	0.0000	0.0008	0.0025
Used_identical	18	51772473	rs8093601	C	rs8093601	C	1.04603	1	0.045	C	G	0.182	0.171	0.214	0.317	0.250	0.217	0.235	0.0366	0.0000	0.0208
Used_identical	18	53230859	rs28607662	C	rs28607662	C	1.07788	1	0.075	C	T	0.000	0.000	0.000	0.004	0.000	0.000	0.000	0.0000	0.0000	0.0000
Used_identical	18	56746315	rs12956892	T	rs12956892	T	1.05127	1	0.05	T	G	0.275	0.302	0.277	0.296	0.338	0.336	0.336	0.0000	0.0031	0.0000
Used_identical	18	60961193	rs533722308	C	rs533722308	CT	1.05338	1	0.052	NA	NA	0.000	0.000	0.000	0.000	0.000	0.000	0.000	0.0000	0.0000	0.0000
Used_identical	18	73036165	rs10460109	T	rs10460109	T	1.04498	1	0.044	T	C	0.322	0.383	0.348	0.413	0.473	0.533	0.407	0.0000	0.0269	0.0163
Used_identical	18	76773973	rs7241993	C	rs7241993	C	1.07896	1	0.076	C	T	0.398	0.401	0.420	0.452	0.347	0.414	0.420	0.0056	0.0027	0.0000
Used_identical	19	17214073	rs11666569	C	rs11666569	C	1.05338	1	0.052	T	C	0.462	0.414	0.344	0.461	0.428	0.439	0.381	0.0032	0.0000	0.0056
Used_proxy	19	32167803	rs77378846	C	rs118005503	G	1.09417	1	0.09	NA	NA	0.000	0.000	0.000	0.000	0.000	0.000	0.000	0.0000	0.0000	0.0000
Used_identical	19	38735613	rs8102476	C	rs8102476	C	1.09417	1	0.09	T	C	0.144	0.189	0.156	0.113	0.266	0.328	0.181	0.0311	0.0718	0.0000
Used_identical	19	41985587	rs11672691	G	rs11672691	G	1.09636	1	0.092	G	A	0.085	0.081	0.098	0.104	0.032	0.053	0.106	0.0066	0.0260	0.0000
Used_identical	19	42700947	rs61088131	T	rs61088131	T	1.06396	1	0.062	T	C	0.085	0.126	0.098	0.135	0.081	0.074	0.133	0.0075	0.0107	0.0000
Used_identical	19	51364623	rs2735839	G	rs2735839	G	1.18175	1	0.167	A	G	0.314	0.359	0.371	0.417	0.360	0.373	0.323	0.0098	0.0000	0.0070
Used_identical	20	49527922	rs12480328	T	rs12480328	T	1.11293	1	0.107	C	T	0.148	0.122	0.107	0.078	0.159	0.115	0.107	0.0135	0.0013	0.0000
Used_identical	20	52455205	rs6091758	G	rs6091758	G	1.07466	1	0.072	G	A	0.386	0.408	0.415	0.377	0.545	0.520	0.394	0.0062	0.0446	0.0000
Used_identical	20	61015611	rs2427345	C	rs2427345	C	1.04603	1	0.045	C	T	0.441	0.432	0.527	0.483	0.500	0.496	0.478	0.0000	0.0000	0.0004
Used_identical	20	62362563	rs6062509	T	rs6062509	T	1.08112	1	0.078	G	T	0.085	0.072	0.040	0.052	0.059	0.090	0.022	0.0000	0.0032	0.0000
Used_proxy	21	42901421	rs7277088	G	rs1041449	G	1.05232	0.24	0.051	NA	NA	0.000	0.000	0.000	0.000	0.000	0.000	0.000	0.0000	0.0000	0.0000
Used_identical	22	28888939	rs9625483	A	rs9625483	A	1.14339	1	0.134	A	G	0.000	0.000	0.000	0.000	0.000	0.000	0.000	0.0000	0.0000	0.0000
Used_proxy	22	40471188	rs28837144	C	rs58133635	T	1.07037	0.7483	0.068	NA	NA	0.000	0.000	0.000	0.000	0.000	0.000	0.000	0.0000	0.0000	0.0000
Used_identical	22	43500212	rs5759167	G	rs5759167	G	1.15258	1	0.142	T	G	0.154	0.167	0.143	0.200	0.259	0.184	0.168	0.0000	0.0019	0.0110
Used_identical	X	9814135	rs2405942	A	rs2405942	A	1.05022	1	0.049	G	A	0.195	0.324	0.232	0.252	0.127	0.230	0.177	0.0034	0.0110	0.0000
Used_identical	X	11482634	rs17321482	C	rs17321482	C	1.0693	1	0.067	T	C	0.017	0.018	0.009	0.052	0.000	0.000	0.000	0.0721	0.0146	0.0000
Used_identical	X	51241672	rs5945619	C	rs5945619	C	1.1096	1	0.104	C	T	0.353	0.315	0.330	0.330	0.392	0.369	0.336	0.0000	0.0043	0.0000
Used_identical	X	52896949	rs2807031	C	rs2807031	C	1.05971	1	0.058	C	T	0.182	0.207	0.188	0.139	0.297	0.369	0.239	0.0365	0.0688	0.0000
Used_identical	X	67021550	rs5919432	T	rs5919432	T	1.04394	1	0.043	T	C	0.316	0.270	0.313	0.226	0.405	0.512	0.265	0.0361	0.0911	0.0000
Used_identical	X	70139850	rs6625711	A	rs6625711	A	1.00803	1	0.008	T	A	0.008	0.000	0.004	0.000	0.005	0.000	0.000	0.0000	0.0000	0.0000
Not_used	NA	NA	NA	NA	rs11452686	T	1.05127	NA	NA	NA	NA	NA	NA	NA	NA	NA	NA	NA	NA	NA	NA
Not_used	NA	NA	NA	NA	rs1881502	T	1.05971	NA	NA	NA	NA	NA	NA	NA	NA	NA	NA	NA	NA	NA	NA
Not_used	NA	NA	NA	NA	rs2066827	T	1.0576	NA	NA	NA	NA	NA	NA	NA	NA	NA	NA	NA	NA	NA	NA
Not_used	NA	NA	NA	NA	rs112293876	C	1.05866	NA	NA	NA	NA	NA	NA	NA	NA	NA	NA	NA	NA	NA	NA
Not_used	NA	NA	NA	NA	rs201158093	TAA	1.05022	NA	NA	NA	NA	NA	NA	NA	NA	NA	NA	NA	NA	NA	NA
Not_used	NA	NA	NA	NA	rs11480453	C	1.04707	NA	NA	NA	NA	NA	NA	NA	NA	NA	NA	NA	NA	NA	NA
